# Integument transcriptome profile of the European sea cucumber *Holothuria forskali (Holothuroidea, Echinodermata)*

**DOI:** 10.1101/2021.02.12.430961

**Authors:** Jérôme Delroisse, Marie Bonneel, Mélanie Demeuldre, Igor Eeckhaut, Patrick Flammang

## Abstract

In non-model organisms, Next Generation Sequencing (NGS) technology improve our ability to analyze gene expression and identify new genes or transcripts of interest. In this research, paired-end Illumina HiSeq sequencing has been used to describe a composite transcriptome based on two libraries generated from dorsal and ventral integuments of the European sea cucumber *Holothuria forskali (Holothuroidea, Echinodermata)*. A total of 43,044,977 million HQ reads were initially generated. After *de novo* assembly, a total of 111,194 unigenes were predicted. On all predicted unigenes, 32,569 show significant matches with genes/proteins present in the reference databases. Around 50% of annotated unigenes were significantly similar to sequences from the purple sea urchin *Strongylocentrotus purpuratus* genome. Annotation analyses were performed on predicted unigenes using public reference databases. These RNA-seq data provide an interesting resource for researchers with a broad interest in sea cucumber biology.
