## Supplementary Table S1 for "Integument transcriptome profile of the European sea cucumber *Holothuria forskali (Holothuroidea, Echinodermata)*"

### Sheet: Supplementary_TableS4_MostExpre
			Ventral integument		Dorsal integument		Total
A.	Clean Reads		43,768,708		42,321,246		86,089,954
	Total Clean Nucleotides (nt)		4,376,870,800		4,232,124,600		8,608,995,400
	Q20 percentage		96.95%		97.02%		/
	GC percentage		40.16%		40.07%		/
B.			Contigs	Unigenes	Contigs	Unigenes
	Total Number		216.144	120.008	187.773	107.532	111.194
	Total Length (nt)		81,559,316	96,117,999	73,326,633	83,710,208	116,562,658
	Mean Length (nt)		377	801	391	778	1.048
	N50		780	1739	814	1.629	2.019
	Distinct clusters		/	26.711	/	22.414	40.067
	Distinct singletons			93.297		85.118	71.127
