## Supplementary Table S4 for "Integument transcriptome profile of the European sea cucumber *Holothuria forskali (Holothuroidea, Echinodermata)*"

### Sheet: Supplementary_Table_S3_MostExpr
A. The 10 most expressed unigenes in the ventral integument transcriptomes of Holothuria forskali.
Colonne1	Unigene ID	Unigene length	Ventral raw fragments (14020579)	Dorsal raw fragments (14024674)	Ventral FPKM	Dorsal FPKM	log2(FPKM ventral/FPKM dorsal)	Nr-ID	Nr-Score	Nr-Evalue	Nr-annotation	Nt-ID	Nt-Score	Nt-Evalue	Nt-annotation	Swissprot-ID	Swissprot-Score	Swissprot-Evalue	Swissprot-annotation	COG-Protein-or-Domain	COG-Score	COG-Evalue	COG-ID	COG-Function-Description	KO_id	KEGG-Evalue	KEGG-Score	KEGG-Gene	ko_definition	GO-BiologicalProcess	GO-MolecularFunction	Go-CellularComponent
1.	Unigene8382_All	308	84133	36	194827254	83341	11.1909	gi|326430238|gb|EGD75808.1|	55.8	7e-07	epidermal growth factor [Salpingoeca sp. ATCC 50818]	--	--	--	--	--	--	--	--	--	--	--	--	--	K08374	4e-06	50.1	spu:588225	KISS1 receptor	-	-	-
2.	Unigene23783_All	1041	125447	100732	85949549	68996006	0.316977	--	--	--	--	--	--	--	--	--	--	--	--	--	--	--	--	--	--	--	--	--	--	-	-	-
3.	Unigene22357_All	5278	614266	783875	83008228	105897243	-0.351339	gi|289183293|ref|YP_003457270.1|	951.0	0.0	cytochrome c oxidase subunit I [Holothuria forskali] >gi|288995580|emb|CBH40179.1| cytochrome oxidase subunit I [Holothuria forskali]	gi|288995574|emb|FN562582.1|	10100000	0.0	Holothuria forskali complete mitochondrial genome	sp|P12700|COX1_PARLI	879	0.0	Cytochrome c oxidase subunit 1 OS=Paracentrotus lividus GN=COI PE=3 SV=1	CC3406	604	4e-172	COG0843	Heme/copper-type cytochrome/quinol oxidases, subunit 1	K02256	0.0	857	spu:2652718	cytochrome c oxidase subunit 1 [EC:1.9.3.1]	GO:0009060//aerobic respiration;GO:0006119//oxidative phosphorylation;GO:0022900//electron transport chain	GO:0009055//electron carrier activity;GO:0005506//iron ion binding;GO:0020037//heme binding;GO:0004129//cytochrome-c oxidase activity	GO:0005743//mitochondrial inner membrane;GO:0070469//respiratory chain;GO:0016021//integral to membrane
4.	Unigene22860_All	800	83406	276767	74360338	246678639	-1.73003	--	--	--	--	--	--	--	--	--	--	--	--	--	--	--	--	--	--	--	--	--	--	-	-	-
5.	Unigene19499_All	781	77912	1416	71152042	1292765	5.78237	--	--	--	--	--	--	--	--	--	--	--	--	--	--	--	--	--	--	--	--	--	--	-	-	-
6.	Unigene22182_All	1807	120320	149633	47491263	59044093	-0.314131	gi|289183298|ref|YP_003457275.1|	479.2	3e-133	cytochrome c oxidase subunit III [Holothuria forskali] >gi|288995585|emb|CBH40184.1| cytochrome oxidase subunit III [Holothuria forskali]	gi|288995574|emb|FN562582.1|	3447	0.0	Holothuria forskali complete mitochondrial genome	sp|P12702|COX3_PARLI	400	7e-111	Cytochrome c oxidase subunit 3 OS=Paracentrotus lividus GN=COIII PE=3 SV=1	AGc1407	241	2e-63	COG1845	Heme/copper-type cytochrome/quinol oxidase, subunit 3	K02262	4e-103	376	spu:2652715	cytochrome c oxidase subunit 3	GO:0015986//ATP synthesis coupled proton transport;GO:0019646//aerobic electron transport chain	GO:0004129//cytochrome-c oxidase activity	GO:0005743//mitochondrial inner membrane;GO:0016021//integral to membrane;GO:0045263//proton-transporting ATP synthase complex, coupling factor F(o)
7.	Unigene9726_All	1449	81423	145702	40078621	71697556	-0.839091	gi|152143913|gb|ABS29642.1|	79.7	4e-13	thymosin beta-4 [Holothuria glaberrima]	gi|152143912|gb|EU010237.1|	194	8e-46	Holothuria glaberrima thymosin beta-4 mRNA, complete cds	sp|Q9I954|TYBB_CYPCA	65.5	3e-10	Thymosin beta-b OS=Cyprinus carpio PE=3 SV=3	--	--	--	--	--	K13785	1e-09	65.1	spu:373484	thymosin beta 10	GO:0042989//sequestering of actin monomers	GO:0003779//actin binding	GO:0005737//cytoplasm;GO:0005856//cytoskeleton
8.	Unigene5489_All	5202	262947	252556	36052213	34617410	0.05859	gi|47551001|ref|NP_999674.1|	184.9	4e-44	alpha-1 collagen precursor [Strongylocentrotus purpuratus] >gi|161436|gb|AAA30035.1| alpha-1 collagen [Strongylocentrotus purpuratus]	gi|159959|gb|M24558.1|PALCOLL	69.9	1e-07	P.lividus collagen-like gene, partial cds	sp|P02459|CO2A1_BOVIN	1352	0.0	Collagen alpha-1(II) chain OS=Bos taurus GN=COL2A1 PE=1 SV=4	Cgl1939	102	7e-21	COG0532	Translation initiation factor 2 (IF-2; GTPase)	K06236	0.0	1633	spu:373267	collagen, type I/II/III/V/XI, alpha	GO:0042221//response to chemical stimulus;GO:0007605//sensory perception of sound;GO:0051216//cartilage development;GO:0007601//visual perception;GO:0030199//collagen fibril organization;GO:0030154//cell differentiation;GO:0060272//embryonic skeletal joint morphogenesis;GO:0007399//nervous system development	GO:0005201//extracellular matrix structural constituent;GO:0048407//platelet-derived growth factor binding	GO:0005585//collagen type II;GO:0005737//cytoplasm
9.	CL12039.Contig2_All	1192	55107	66968	32973463	40058833	-0.280815	gi|152143915|gb|ABS29643.1|	332.4	2e-89	ferritin [Holothuria glaberrima]	gi|152143914|gb|EU010238.1|	692	0.0	Holothuria glaberrima ferritin mRNA, complete cds	sp|P42577|FRIS_LYMST	258	1e-68	Soma ferritin OS=Lymnaea stagnalis PE=2 SV=2	AF0834	84.0	5e-16	COG1528	Ferritin-like protein	K00522	5e-66	252	nve:NEMVE_v1g235103	ferritin heavy chain [EC:1.16.3.1]	GO:0006879//cellular iron ion homeostasis;GO:0006826//iron ion transport;GO:0055114//oxidation-reduction process	GO:0016491//oxidoreductase activity;GO:0008199//ferric iron binding	-
10.	Unigene2705_All	713	27427	10488	27436128	10488427	1.38728	--	--	--	--	--	--	--	--	--	--	--	--	--	--	--	--	--	--	--	--	--	--	-	-	-
B. The 10 most expressed unigenes in the dorsal integument transcriptomes of Holothuria forskali.
Colonne1	Unigene ID	Unigene length	Oral raw fragments (14020579)	Dorsal raw fragments (14024674)	Oral_FPKM	Dorsal_FPKM	log2(FPKMventral/FPKMdorsal)	Nr-ID	Nr-Score	Nr-Evalue	Nr-annotation	Nt-ID	Nt-Score	Nt-Evalue	Nt-annotation	Swissprot-ID	Swissprot-Score	Swissprot-Evalue	Swissprot-annotation	COG-Protein-or-Domain	COG-Score	COG-Evalue	COG-ID	COG-Function-Description	KO_id	KEGG-Evalue	KEGG-Score	KEGG-Gene	ko_definition	GO-BiologicalProcess	GO-MolecularFunction	Go-CellularComponent
1.	Unigene22860_All	800	83406	276767	74360338	246678639	-1.73003	--	--	--	--	--	--	--	--	--	--	--	--	--	--	--	--	--	--	--	--	--	--	-	-	-
2.	Unigene22357_All	5278	614266	783875	83008228	105897243	-0.351339	gi|289183293|ref|YP_003457270.1|	951.0	0.0	cytochrome c oxidase subunit I [Holothuria forskali] >gi|288995580|emb|CBH40179.1| cytochrome oxidase subunit I [Holothuria forskali]	gi|288995574|emb|FN562582.1|	10100000	0.0	Holothuria forskali complete mitochondrial genome	sp|P12700|COX1_PARLI	879	0.0	Cytochrome c oxidase subunit 1 OS=Paracentrotus lividus GN=COI PE=3 SV=1	CC3406	604	4e-172	COG0843	Heme/copper-type cytochrome/quinol oxidases, subunit 1	K02256	0.0	857	spu:2652718	cytochrome c oxidase subunit 1 [EC:1.9.3.1]	GO:0009060//aerobic respiration;GO:0006119//oxidative phosphorylation;GO:0022900//electron transport chain	GO:0009055//electron carrier activity;GO:0005506//iron ion binding;GO:0020037//heme binding;GO:0004129//cytochrome-c oxidase activity	GO:0005743//mitochondrial inner membrane;GO:0070469//respiratory chain;GO:0016021//integral to membrane
3.	Unigene9726_All	1449	81423	145702	40078621	71697556	-0.839091	gi|152143913|gb|ABS29642.1|	79.7	4e-13	thymosin beta-4 [Holothuria glaberrima]	gi|152143912|gb|EU010237.1|	194	8e-46	Holothuria glaberrima thymosin beta-4 mRNA, complete cds	sp|Q9I954|TYBB_CYPCA	65.5	3e-10	Thymosin beta-b OS=Cyprinus carpio PE=3 SV=3	--	--	--	--	--	K13785	1e-09	65.1	spu:373484	thymosin beta 10	GO:0042989//sequestering of actin monomers	GO:0003779//actin binding	GO:0005737//cytoplasm;GO:0005856//cytoskeleton
4.	Unigene23783_All	1041	125447	100732	85949549	68996006	0.316977	--	--	--	--	--	--	--	--	--	--	--	--	--	--	--	--	--	--	--	--	--	--	-	-	-
5.	CL6670.Contig2_All	1258	30149	104349	17093316	59144570	-1.79081	--	--	--	--	--	--	--	--	--	--	--	--	--	--	--	--	--	--	--	--	--	--	-	-	-
6.	Unigene22182_All	1807	120320	149633	47491263	59044093	-0.314131	gi|289183298|ref|YP_003457275.1|	479.2	3e-133	cytochrome c oxidase subunit III [Holothuria forskali] >gi|288995585|emb|CBH40184.1| cytochrome oxidase subunit III [Holothuria forskali]	gi|288995574|emb|FN562582.1|	3447	0.0	Holothuria forskali complete mitochondrial genome	sp|P12702|COX3_PARLI	400	7e-111	Cytochrome c oxidase subunit 3 OS=Paracentrotus lividus GN=COIII PE=3 SV=1	AGc1407	241	2e-63	COG1845	Heme/copper-type cytochrome/quinol oxidase, subunit 3	K02262	4e-103	376	spu:2652715	cytochrome c oxidase subunit 3	GO:0015986//ATP synthesis coupled proton transport;GO:0019646//aerobic electron transport chain	GO:0004129//cytochrome-c oxidase activity	GO:0005743//mitochondrial inner membrane;GO:0016021//integral to membrane;GO:0045263//proton-transporting ATP synthase complex, coupling factor F(o)
7.	CL12328.Contig1_All	1795	10397	137962	4131214	54802738	-3.72961	--	--	--	--	--	--	--	--	--	--	--	--	--	--	--	--	--	--	--	--	--	--	-	-	-
8.	CL12039.Contig2_All	1192	55107	66968	32973463	40058833	-0.280815	gi|152143915|gb|ABS29643.1|	332.4	2e-89	ferritin [Holothuria glaberrima]	gi|152143914|gb|EU010238.1|	692	0.0	Holothuria glaberrima ferritin mRNA, complete cds	sp|P42577|FRIS_LYMST	258	1e-68	Soma ferritin OS=Lymnaea stagnalis PE=2 SV=2	AF0834	84.0	5e-16	COG1528	Ferritin-like protein	K00522	5e-66	252	nve:NEMVE_v1g235103	ferritin heavy chain [EC:1.16.3.1]	GO:0006879//cellular iron ion homeostasis;GO:0006826//iron ion transport;GO:0055114//oxidation-reduction process	GO:0016491//oxidoreductase activity;GO:0008199//ferric iron binding	-
9.	Unigene5489_All	5202	262947	252556	36052213	34617410	0.05859	gi|47551001|ref|NP_999674.1|	184.9	4e-44	alpha-1 collagen precursor [Strongylocentrotus purpuratus] >gi|161436|gb|AAA30035.1| alpha-1 collagen [Strongylocentrotus purpuratus]	gi|159959|gb|M24558.1|PALCOLL	69.9	1e-07	P.lividus collagen-like gene, partial cds	sp|P02459|CO2A1_BOVIN	1352	0.0	Collagen alpha-1(II) chain OS=Bos taurus GN=COL2A1 PE=1 SV=4	Cgl1939	102	7e-21	COG0532	Translation initiation factor 2 (IF-2; GTPase)	K06236	0.0	1633	spu:373267	collagen, type I/II/III/V/XI, alpha	GO:0042221//response to chemical stimulus;GO:0007605//sensory perception of sound;GO:0051216//cartilage development;GO:0007601//visual perception;GO:0030199//collagen fibril organization;GO:0030154//cell differentiation;GO:0060272//embryonic skeletal joint morphogenesis;GO:0007399//nervous system development	GO:0005201//extracellular matrix structural constituent;GO:0048407//platelet-derived growth factor binding	GO:0005585//collagen type II;GO:0005737//cytoplasm
10.	CL12039.Contig1_All	1139	14529	44440	9098002	27820027	-1.6125	gi|152143915|gb|ABS29643.1|	324.3	7e-87	ferritin [Holothuria glaberrima]	gi|152143914|gb|EU010238.1|	652	0.0	Holothuria glaberrima ferritin mRNA, complete cds	sp|P42577|FRIS_LYMST	263	4e-70	Soma ferritin OS=Lymnaea stagnalis PE=2 SV=2	TM1128	84.3	3e-16	COG1528	Ferritin-like protein	K00522	2e-68	259	nve:NEMVE_v1g235103	ferritin heavy chain [EC:1.16.3.1]	GO:0006879//cellular iron ion homeostasis;GO:0006826//iron ion transport;GO:0055114//oxidation-reduction process	GO:0016491//oxidoreductase activity;GO:0008199//ferric iron binding	-
