## Supplementary Table S5 for "Integument transcriptome profile of the European sea cucumber *Holothuria forskali (Holothuroidea, Echinodermata)*"

### Sheet: Supplementary_Table_S3_MostExpr
A. The 10 most differentially expressed unigenes in the ventral integument transcriptomes of Holothuria forskali.
Colonne1	Unigene ID	Gene length	Ventral raw fragments (14020579)	Dorsal raw fragments (14024674)	Ventral FPKM	Dorsal FPKM	log2[FPKMventral/FPKMdorsal]	Nr-ID	Nr-Score	Nr-Evalue	Nr-annotation	Nt-ID	Nt-Score	Nt-Evalue	Nt-annotation	Swissprot-ID	Swissprot-Score	Swissprot-Evalue	Swissprot-annotation	COG-Protein-or-Domain	COG-Score	COG-Evalue	COG-ID	COG-Function-Description	KO_id	KEGG-Evalue	KEGG-Score	KEGG-Gene	ko_definition	GO-BiologicalProcess	GO-MolecularFunction	Go-CellularComponent
1.	Unigene13585_All	707	14859	2	14990089	0.2	25.5663	gi|1206019|gb|AAC47311.1|	58.5	3e-07	rtoA [Dictyostelium discoideum]	--	--	--	--	sp|P54681|RTOA_DICDI	71.6	1e-12	Protein rtoA OS=Dictyostelium discoideum GN=rtoA PE=2 SV=2	XF1267	54.3	2e-07	COG5297	Cellobiohydrolase A (1,4-beta-cellobiosidase A)	K03163	7e-09	61.2	dgr:Dgri_GH24453	DNA topoisomerase I [EC:5.99.1.2]	-	-	-
2.	Unigene39794_All	313	1641	0	3739369	0	25.1563	--	--	--	--	--	--	--	--	--	--	--	--	--	--	--	--	--	--	--	--	--	--	-	-	-
3.	Unigene43049_All	695	17999	6	18471307	0.62	24.6216	gi|390363775|ref|XP_783438.3|	54.3	5e-06	PREDICTED: hyalin-like, partial [Strongylocentrotus purpuratus]	--	--	--	--	--	--	--	--	--	--	--	--	--	--	--	--	--	--	-	-	-
4.	CL3838.Contig1_All	246	3393	1	9837456	0.29	24.589	--	--	--	--	--	--	--	--	--	--	--	--	--	--	--	--	--	--	--	--	--	--	-	-	-
5.	Unigene42546_All	773	2410	0	2223676	0	24.4064	--	--	--	--	--	--	--	--	--	--	--	--	--	--	--	--	--	--	--	--	--	--	-	-	-
6.	Unigene45089_All	1759	7242	1	2936478	0.04	24.317	--	--	--	--	--	--	--	--	--	--	--	--	--	--	--	--	--	--	--	--	--	--	-	-	-
7.	CL12791.Contig3_All	1910	46662	20	17424649	0.75	24.2949	gi|291245000|ref|XP_002742382.1|	88.6	1e-15	PREDICTED: farnesoic acid o-methyltransferase-like [Saccoglossus kowalevskii]	--	--	--	--	sp|P22031|LEG_HELCR	75.5	4e-13	D-galactoside-specific lectin OS=Heliocidaris crassispina PE=1 SV=1	--	--	--	--	--	K06560	2e-11	72.0	bfo:BRAFLDRAFT_66146	mannose receptor, C type	-	-	-
8.	Unigene44436_All	4199	20164	5	3425034	0.08	24.1429	gi|390339991|ref|XP_003725143.1|	125.9	1e-26	PREDICTED: lactadherin-like [Strongylocentrotus purpuratus]	--	--	--	--	sp|P70490|MFGM_RAT	87.4	2e-16	Lactadherin OS=Rattus norvegicus GN=Mfge8 PE=2 SV=1	--	--	--	--	--	K06560	2e-18	95.9	bfo:BRAFLDRAFT_66146	mannose receptor, C type	-	-	-
9.	CL3838.Contig2_All	231	6151	3	18991873	0.93	24.1418	--	--	--	--	--	--	--	--	--	--	--	--	--	--	--	--	--	--	--	--	--	--	-	-	-
10.	Unigene44124_All	4689	20617	5	3136023	0.08	24.0869	gi|221124818|ref|XP_002166914.1|	77.4	8e-12	PREDICTED: rhamnose-binding lectin-like [Hydra magnipapillata]	--	--	--	--	sp|P86179|CSL3_ONCKE	112	6e-24	L-rhamnose-binding lectin CSL3 OS=Oncorhynchus keta PE=1 SV=1	--	--	--	--	--	K06560	9e-14	80.9	bfo:BRAFLDRAFT_66146	mannose receptor, C type	-	-	-
B. The 10 most differentially expressed unigenes in the dorsal integument transcriptomes of Holothuria forskali.
Colonne1	Unigene ID	Unigene length	Oral_rawfragments(14020579)	Dorsal_rawfragments(14024674)	Oral_FPKM	Dorsal_FPKM	log2[FPKMventral+0.1/FPKMdorsal+0.1)]	Nr-ID	Nr-Score	Nr-Evalue	Nr-annotation	Nt-ID	Nt-Score	Nt-Evalue	Nt-annotation	Swissprot-ID	Swissprot-Score	Swissprot-Evalue	Swissprot-annotation	COG-Protein-or-Domain	COG-Score	COG-Evalue	COG-ID	COG-Function-Description	KO_id	KEGG-Evalue	KEGG-Score	KEGG-Gene	ko_definition	GO-BiologicalProcess	GO-MolecularFunction	Go-CellularComponent
1.	Unigene62647_All	292	0	1026	0	2505369	-24.5785	--	--	--	--	--	--	--	--	--	--	--	--	--	--	--	--	--	--	--	--	--	--	-	-	-
2.	CL1446.Contig2_All	218	0	412	0	1347559	-23.6838	--	--	--	--	--	--	--	--	--	--	--	--	--	--	--	--	--	--	--	--	--	--	-	-	-
3.	CL8586.Contig1_All	303	0	420	0	988357	-23.2366	--	--	--	--	--	--	--	--	--	--	--	--	--	--	--	--	--	--	--	--	--	--	-	-	-
4.	CL4487.Contig1_All	873	0	1039	0	848611	-23.0167	--	--	--	--	--	--	--	--	--	--	--	--	--	--	--	--	--	--	--	--	--	--	-	-	-
5.	CL2966.Contig3_All	276	0	326	0	842201	-23.0057	--	--	--	--	--	--	--	--	--	--	--	--	--	--	--	--	--	--	--	--	--	--	-	-	-
6.	Unigene62926_All	208	0	201	0	689033	-22.7161	--	--	--	--	--	--	--	--	--	--	--	--	--	--	--	--	--	--	--	--	--	--	-	-	-
7.	CL7039.Contig2_All	1065	2	2237	0.13	1497696	-22.6103	--	--	--	--	gi|288995574|emb|FN562582.1|	1875	0.0	Holothuria forskali complete mitochondrial genome	--	--	--	--	--	--	--	--	--	--	--	--	--	--	-	-	-
8.	CL12978.Contig1_All	307	0	271	0	629417	-22.5856	--	--	--	--	--	--	--	--	--	--	--	--	--	--	--	--	--	--	--	--	--	--	-	-	-
9.	CL8768.Contig1_All	544	0	472	0	618658	-22.5607	--	--	--	--	gi|220898172|gb|FJ497005.1|	85.7	2e-13	Latimeria menadoensis HoxA gene cluster, complete sequence	--	--	--	--	--	--	--	--	--	--	--	--	--	--	-	-	-
10.	Unigene60700_All	239	0	180	0	537009	-22.3565	--	--	--	--	--	--	--	--	--	--	--	--	--	--	--	--	--	--	--	--	--	--	-	-	-
