## Supplementary Table S6 for "Integument transcriptome profile of the European sea cucumber *Holothuria forskali (Holothuroidea, Echinodermata)*"

### Sheet: Feuille 1
A. The 10 most differentially expressed predicted enzyme-coding transcripts in the ventral integument transcriptomes of Holothuria forskali.
	Unigene ID	E.C. ID	E.C. annotation	E-value	Ventral FPKM	Dorsal FPKM
1.	Unigene35698_All	3.1.3.48	Protein-tyrosine-phosphatase	1.7E-13	534384	0.10
2.	Unigene42412_All	4.6.1.2	Guanylate cyclase	5.6E-184	148397	0.02
3.	Unigene42751_All	3.1.3.48	Protein-tyrosine-phosphatase	9.9E-14	42433	0
4.	CL2064.Contig2_All	2.4.2.30	NAD+ ADP-ribosyltransferase	8e-61	41620	0
5.	CL8470.Contig1_All	2.7.11.1	Protein-serine/threonine kinases	1.1E-40	40167	0
6.	Unigene47453_All	3.1.3.48	Protein-tyrosine-phosphatase	6.7E-15	34314	0
7.	Unigene56084_All	3.1.3.48	Protein-tyrosine-phosphatase	2.9E-22	23481	0
8.	CL7897.Contig2_All	2.7.8.11	CDP-diacylglycerol--inositol 3-phosphatidyltransferase	2.2E-69	13924	0
9.	Unigene40171_All	2.7.3.2	Creatine kinase	0	56725	0.12
10.	Unigene42752_All	3.1.3.48	Protein-tyrosine-phosphatase	7.9E-25	51234	0.13
B. The 10 most differentially expressed predicted enzyme-coding transcripts in the dorsal integument transcriptomes of Holothuria forskali.
	Unigene ID	E.C. ID	E.C. annotation	E-value	Ventral FPKM	Dorsal FPKM
1.	Unigene63396_All	3.2.1.17	Lysozyme	2.4E-31	0	273984
2.	Unigene57547_All	3.2.1.18	Exo-alpha-sialidase	2.5E-45	0	126626
3.	Unigene61665_All	1.15.1.1	Superoxide dismutase	9.3E-74	0	102607
4.	CL9493.Contig1_All	2.7.7.6	DNA-directed RNA polymerase	2.1E-24	0	58491
5.	Unigene59744_All	5.2.1.8	Peptidylprolyl isomerase	3.6E-12	0	29223
6.	Unigene66650_All	5.3.4.1	Protein disulfide-isomerase	2.6E-40	0	26834
7.	CL1081.Contig2_All	3.6.4.13	RNA helicase	4.1E-122	0.03	92697
8.	Unigene70125_All	3.6.4.13	RNA helicase	2.9E-19	0	20456
9.	CL4732.Contig2_All	2.7.7.1	Nicotinamide-nucleotide adenylyltransferase	1.7E-37	0	13949
10.	Unigene61758_All	3.5.1.4	Amidase	4e-33	0.11	79946
